# A new target of multiple lysine methylation in bacteria

**DOI:** 10.1101/2024.05.15.594293

**Authors:** Shori Inoue, Shogo Yoshimoto, Katsutoshi Hori

## Abstract

The methylation of ε-amino groups in protein lysine residues is known to be an important posttranslational modification in eukaryotes. This modification plays a pivotal role in the regulation of diverse biological processes, including epigenetics, transcriptional control, and cellular signaling. Although less studied in prokaryotes, recent research has begun to reveal the potential role of methylation in modulating bacterial immune evasion and adherence to host cells. In this study, we analyzed the cell surface proteins of the toluene-degrading bacterium *Acinetobacter* sp. Tol 5 by label-free liquid chromatography‒mass spectrometry (LC‒MS) and found that the lysine residues of its trimeric autotransporter adhesin (TAA), AtaA, are methylated. Over 130 lysine residues of AtaA, consisting of 3,630 amino acids and containing 232 lysine residues, were methylated. We identified the outer membrane protein lysine methyltransferase (OM PKMT) of Tol 5, KmtA, which specifically methylates the lysine residues of AtaA. In the KmtA-deficient mutant, most lysine methylations on AtaA were absent, indicating that KmtA is responsible for the methylation of multiple lysine residues throughout AtaA. Bioinformatic analysis revealed that the OM PKMT genes were widely distributed among gram-negative bacteria, including pathogens with TAAs that promote infectivity, such as *Burkholderia mallei* and *Haemophilus influenzae*. Although KmtA has sequence similarities to the OM PKMTs of *Rickettsia* involved in infectivity, KmtA-like PKMTs formed a distinct cluster from those of the *Rickettsia* type according to the clustering analysis, suggesting that they are new types of PKMTs. Furthermore, the deletion of Tol 5 KmtA led to an increase in AtaA on the cell surface and enhanced bacterial adhesion, resulting in slower growth.

**Significance:** Methylation of lysine residues is a posttranslational modification that plays diverse physiological roles in eukaryotes. In prokaryotes however, lysine methylation has been studied only in a limited number of pathogenic bacteria. In this study, we found novel lysine methylation across multiple residues of an outer membrane protein and its methyltransferase, KmtA, in a bacterium from activated sludge. KmtA, along with rickettsial outer membrane protein lysine methyltransferases, which are known to be involved in bacterial pathogenicity, exists in many species of gram-negative bacteria. This finding suggests that methylations are ubiquitous in prokaryotes and are involved in a variety of functions, offering potential strategies for controlling bacterial infections and enhancing the functions of beneficial bacteria for biotechnological applications.
