## Supplementary material for "A new target of multiple lysine methylation in bacteria": Table S5

### Sheet: Cluster A
Phylum	Class	Order	Family	Genus
Campylobacterota	Epsilonproteobacteria	Campylobacterales	Arcobacteraceae	Arcobacter
			Campylobacteraceae	Campylobacter
			Helicobacteraceae	Helicobacter
			Sulfurimonadaceae	Sulfurimonas
Myxococcota	Polyangia	Polyangiales	Labilitrichaceae	Labilithrix
Pseudomonadota	Alphaproteobacteria	Caulobacterales	Caulobacteraceae	Asticcacaulis
				Brevundimonas
				Brevundimonas
				Caulobacter
		Hyphomicrobiales	Ahrensiaceae	Ahrensia
			Ancalomicrobiaceae	Siculibacillus
			Aurantimonadaceae	Aureimonas
			Beijerinckiaceae	Pseudochelatococcus
			Boseaceae	Bosea
			Chelatococcaceae	Chelatococcus
			Methylobacteriaceae	Methylobacterium
				Microvirga
			Parvibaculaceae	Kaustia
			Phyllobacteriaceae	Aquibium
			Rhizobiaceae	Shinella
				Agrobacterium
				Rhizobium
			Salinarimonadaceae	Salinarimonas
			Stappiaceae	Labrenzia
			Xanthobacteraceae	Azorhizobium
		Kordiimonadales	Kordiimonadaceae	Eilatimonas
		Rhodobacterales	Paracoccaceae	Haematobacter
				Rhabdonatronobacter
				Agaricicola
				Paracoccus
			Roseobacteraceae	Epibacterium
				Sulfitobacter
		Rhodospirillales	Acetobacteraceae	Acidiphilium
				Caldovatus
				Neoroseomonas
				Roseomonas
				Sediminicoccus
				Siccirubricoccus
			Azospirillaceae	Nitrospirillum
				Niveispirillum
				Azospirillum
			Dongiaceae	Dongia
				Hypericibacter
			Elioraeaceae	Elioraea
			Oceanibaculaceae	Oceanibaculum
			Rhodospirillaceae	Denitrobaculum
				Ferrovibrio
				Fulvimarina
				Inquilinus
				Phaeovibrio
				Rhodospira
				Rhodospirillum
				Roseospira
				Roseospirillum
			Stellaceae	Stella
			Zavarziniaceae	Zavarzinia
		Sphingomonadales	Sphingomonadaceae	Novosphingobium
				Sinosporangium
				Sphingobium
				Sphingobium
				Sphingomonas
				Sphingopyxis
	Betaproteobacteria	Burkholderiales	Alcaligenaceae	Basilea
				Bordetella
				Candidimonas
				Paracandidimonas
				Pigmentiphaga
				Verticiella
			Burkholderiaceae	Burkholderia
				Cupriavidus
			Burkholderiales genera incertae sedis	Rhizobacter
				Tepidimonas
			Comamonadaceae	Ramlibacter
				Caenimonas
				Comamonas
				Lampropedia
				Paracidovorax
				Polaromonas
				Rhodoferax
				Variovorax
			Oxalobacteraceae	Janthinobacterium
				Herbaspirillum
				Herminiimonas
				Oxalobacter
				Undibacterium
				Duganella
				Massilia
				Pseudoduganella
			Sphaerotilaceae	Leptothrix
				Rubrivivax
		Neisseriales	Neisseriaceae	Conchiformibius
				Eikenella
				Paralysiella
				Vitreoscilla
		Nitrosomonadales	Nitrosomonadaceae	Nitrosomonas
			Sterolibacteriaceae	Sterolibacterium
				Sulfuritalea
		Rhodocyclales	Azonexaceae	Azonexus
	Gammaproteobacteria	Cardiobacteriales	Ignatzschineriaceae	Ignatzschineria
		Chromatiales	Chromatiaceae	Halochromatium
				Allochromatium
				Caldichromatium
				Thiospirillum
			Ectothiorhodospiraceae	Halorhodospira
		Moraxellales	Moraxellaceae	Acinetobacter
		Oceanospirillales	Halomonadaceae	Halomonas
				Kushneria
				Salinicola
			Saccharospirillaceae	Gynuella
		Pasteurellales	Pasteurellaceae	Nicoletella
				Conservatibacter
				Glaesserella
		Pseudomonadales	Pseudomonadaceae	Pseudomonas
				Azomonas
		Thiotrichales	Piscirickettsiaceae	Piscirickettsia
				Thiomicrospira
				Thiosulfatimonas
		Xanthomonadales	Xanthomonadaceae	Xanthomonas
Bacillota (Terrabacteria group)	Clostridia	Eubacteriales	Acutalibacteraceae	Candidatus
	Negativicutes	Acidaminococcales	Acidaminococcaceae	Succiniclasticum
		Veillonellales	Veillonellaceae	Quinella
Cyanobacteriota (Terrabacteria group)	Cyanophyceae	Pseudanabaenales	Pseudanabaenaceae	Limnothrix
				Pseudanabaena
		Spirulinales	Spirulinaceae	Spirulina
		Synechococcales	Merismopediaceae	Synechocystis
			Prochlorococcaceae	Cyanobium
			Synechococcaceae	Synechococcus
Thermodesulfobacteriota (Terrabacteria group)	Desulfobulbia	Desulfobulbales	Desulfobulbaceae	Desulfobulbus
	Desulfuromonadia	Geobacterales	Geobacteraceae	Geomonas

### Sheet: Cluster R
Phylum	Class	Order	Family	Genus
Acidobacteriota	Terriglobia	Bryobacterales	Solibacteraceae	Solibacter
		Terriglobales	Acidobacteriaceae	Alloacidobacterium
				Bryocella
				Granulicella
				Paracidobacterium
Campylobacterota	Epsilonproteobacteria	Campylobacterales	Campylobacteraceae	Campylobacter
Fusobacteriota	Fusobacteriia	Fusobacteriales	Fusobacteriaceae	Fusobacterium
			Leptotrichiaceae	Leptotrichia
Myxococcota	Myxococcia	Myxococcales	Myxococcales incertae sedis	Enhygromyxa
	Polyangia	Polyangiales	Polyangiaceae	Chondromyces
				Polyangium
Pseudomonadota	Alphaproteobacteria	Caulobacterales	Caulobacteraceae	Caulobacter
		Hyphomicrobiales	Beijerinckiaceae	Methylocella
			Boseaceae	Bosea
			Hyphomicrobiales incertae sedis	Vineibacter
			Methylobacteriaceae	Methylobacterium
			Methylocystaceae	Methylocystis
				Methylosinus
			Nitrobacteraceae	Bradyrhizobium
			Rhizobiaceae	Agrobacterium
			Xanthobacteraceae	Labrys
		Parvularculales	Parvularculaceae	Parvularcula
		Rhodospirillales	Novispirillaceae	Haematospirillum
			Rhodospirillaceae	Inquilinus
				Magnetospirillum
		Rickettsiales	Rickettsiaceae	Rickettsia
		Sphingomonadales	Sphingomonadaceae	Novosphingobium
				Sphingomonas
	Betaproteobacteria	Burkholderiales	Alcaligenaceae	Achromobacter
				Bordetella
				Derxia
				Oligella
				Pusillimonas
				Achromobacter
			Burkholderiaceae	Caballeronia
				Hydromonas
				Mycetohabitans
				Paraburkholderia
			Burkholderiales genera incertae sedis	Thiomonas
			Comamonadaceae	Brachymonas
				Polaromonas
				Ramlibacter
				Variovorax
			Oxalobacteraceae	Collimonas
			Sphaerotilaceae	Schlegelella
		Neisseriales	Neisseriaceae	Neisseria
		Nitrosomonadales	Thiobacillaceae	Thiobacillus
		Rhodocyclales	Rhodocyclaceae	Propionivibrio
	Gammaproteobacteria	Chromatiales	Chromatiaceae	Thiocapsa
			Ectothiorhodospiraceae	Alkalilimnicola
				Thioalbus
				Thioalkalivibrio
		Enterobacterales	Pectobacteriaceae	Dickeya
		Moraxellales	Moraxellaceae	Aquirhabdus
		Oceanospirillales	Oceanospirillales incertae sedis	Pelagibaculum
			Zooshikellaceae	Spartinivicinus
		Pasteurellales	Pasteurellaceae	Actinobacillus
				Haemophilus
				Histophilus
				Mergibacter
				Ursidibacter
		Pseudomonadales	Pseudomonadaceae	Permianibacter
				Pseudomonas
		Thiotrichales	Thiotrichaceae	Beggiatoa
				Thioploca
				Thiothrix
			Thiotrichales incertae sedis	Thioflexithrix
		Xanthomonadales	Rhodanobacteraceae	Dyella
			Xanthomonadaceae	Luteimonas
				Lysobacter
				Pseudoxanthomonas
				Thermomonas
Planctomycetota (PVC group)	Planctomycetia	Gemmatales	Gemmataceae	Gemmata
				Limnoglobus
				Zavarzinella
		Isosphaerales	Isosphaeraceae	Aquisphaera
				Paludisphaera
				Singulisphaera
		Pirellulales	Pirellulaceae	Anatilimnocola
				Aureliella
				Blastopirellula
				Bremerella
				Pirellula
				Rhodopirellula
				Rubripirellula
				Stieleria
		Planctomycetales	Planctomycetaceae	Alienimonas
				Magnetospirillum
				Maioricimonas
				Rubinisphaera
Verrucomicrobiota (PVC group)	Opitutae	Opitutales	Opitutaceae	Opitutus
	Spartobacteria	Chthoniobacterales	Chthoniobacteraceae	Chthoniobacter
Actinomycetota (Terrabacteria group)	Actinomycetes	Mycobacteriales	Mycobacteriaceae	Mycobacterium
				Mycolicibacterium
	Thermoleophilia	Solirubrobacterales	Solirubrobacteraceae	Solirubrobacter
Bacillota (Terrabacteria group)	Negativicutes	Veillonellales	Veillonellaceae	Veillonella
	Anaerolineae	Anaerolineales	Anaerolineaceae	Anaerolinea
	Tepidiformia	Tepidiformales	Tepidiformaceae	Tepidiforma
Thermodesulfobacteriota (Terrabacteria group)	Desulfobacteria	Desulfobacterales	Desulfosarcinaceae	Desulfosarcina
	Syntrophia	Syntrophales	Syntrophaceae	Syntrophus
