## Supplementary material for "A new target of multiple lysine methylation in bacteria": Table S6

### Sheet: Table S6
Accession	Location of OM PKMT sequences	Strain	Presence of TAA sequences
NC_011916.1	1174290-1175816, c3615463-3614015	Caulobacter crescentus NA1000
NZ_AP012547.1	985687-987225	Sulfuritalea hydrogenivorans sk43H strain DSM 22779
NZ_AP013103.1	c4731306-4729975	Bradyrhizobium elkanii USDA 61	+
NZ_AP014630.1	3739612-3741147	Acinetobacter guillouiae strain NBRC 110550	+
NZ_AP014936.1	c2540553-2539042, c2540553-2539042	Sulfurifustis variabilis strain skN76
NZ_AP014946.1	c84271-82736	Variibacter gotjawalensis strain GJW-30
NZ_AP018721.1	155524-156384, 155524-157008	Sulfuritortus calidifontis strain J1A
NZ_AP018724.1	2092769-2094238, 2092775-2094175	Sulfurivermis fontis strain JG42
NZ_AP019563.1	1200117-1201742, c39088-37481	Rickettsia asiatica strain Maytaro1284
NZ_AP021889.1	539723-541243	Thiosulfatimonas sediminis strain aks77
NZ_AP022586.1	701548-703020	Mycolicibacterium litorale strain JCM 17423
NZ_AP022843.1	48354-49694	Halomonas hydrothermalis strain Slthf2	+
NZ_AP024563.1	c2849428-2847905	Allochromatium tepidum strain NZ
NZ_AP027041.1	1151374-1152237	Lysobacter auxotrophicus strain 5-21a
NZ_CP006644.1	3407671-3409161	Sphingomonas sanxanigenens DSM 19645 = NX02
NZ_CP007029.1	c1330975-1330115	Thioalkalivibrio paradoxus ARh 1
NZ_CP007030.1	1608328-1609857, c414304-412772	Thiomicrospira aerophila AL3
NZ_CP007470.1	1156628-1157554	Haemophilus influenzae strain 477	+
NZ_CP007793.1	c795983-794502	Azospirillum argentinense strain Az39
NZ_CP009238.1	c127210-125681	Basilea psittacipulmonis DSM 24701	+
NZ_CP009429.1	c4475397-4473940	Sphingopyxis macrogoltabida strain 203
NZ_CP010650.1	c3345459-3344011	Phaeobacter inhibens strain P54
NZ_CP011409.1	c4344503-4342968	Herbaspirillum hiltneri N3
NZ_CP011451.1	1882400-1883920	Nitrosomonas communis strain Nm2
NZ_CP012373.2	1060903-1062372	Beggiatoa leptomitoformis strain D-402
NZ_CP013189.1	82096-83628	Pseudohongiella spirulinae strain KCTC 32221
NZ_CP013232.1	c1730099-1728651	Collimonas fungivorans strain Ter6	+
NZ_CP013236.1	3967414-3968922	Collimonas pratensis strain Ter291	+
NZ_CP013737.1	583085-584650	Herbaspirillum rubrisubalbicans M1
NZ_CP014205.2	c2162445-2160916	Pseudomonas glycinae strain MS586
NZ_CP014525.1	640938-642371	Haematospirillum jordaniae strain H5569
NZ_CP015010.1	c333673-332051	Rickettsia bellii isolate An04
NZ_CP015285.1	c931465-929948	Azospirillum humicireducens strain SgZ-5
NZ_CP015750.1	c4851187-4850315	Pectobacterium wasabiae CFBP 3304
NZ_CP016364.1	c3300434-3298995	Phaeobacter porticola strain P97
NZ_CP016440.1	c1584747-1583242	Bordetella pseudohinzii strain HI4681	+
NZ_CP016616.1	c3883077-3881545	Microvirga ossetica strain V5/3m
NZ_CP018845.1	c2977889-2976333	Herbaspirillum robiniae strain AA6
NZ_CP019082.1	c4820821-4819211	Paludisphaera borealis strain PX4
NZ_CP021255.1	c2565897-2564365	Desulfobulbus oralis strain HOT041/ORNL
NZ_CP021395.1	c3354198-3352690	Bordetella hinzii strain SV2
NZ_CP022219.1	c2627459-2626143	Bradyrhizobium guangxiense strain CCBAU 53363
NZ_CP023422.1	c5961497-5959968	Janthinobacterium svalbardensis strain PAMC 27463
NZ_CP024811.1	c1212201-1210669	Halomonas alkaliphila strain X3	+
NZ_CP027260.1	1951024-1951962	Pectobacterium parmentieri strain IFB5427
NZ_CP027667.1	c1007664-1006144	Melaminivora suipulveris strain SC2-9
NZ_CP027845.1	770666-772192	Candidatus Phycorickettsia trachydisci isolate CCALA 838
NZ_CP027850.1	c3554927-3553401	Caulobacter segnis strain TK0059
NZ_CP028324.1	c5566821-5565298	Pseudoduganella armeniaca strain ZMN-3
NZ_CP029343.1	3926143-3927612	Massilia oculi strain CCUG 43427
NZ_CP029397.2	2673300-2674832	Acinetobacter defluvii strain WCHA30	+
NZ_CP029608.1	2580584-2582113	Pseudomonas kribbensis strain 46-2
NZ_CP029829.1	1746897-1748420	Azospirillum ramasamyi strain M2T2B2
NZ_CP031222.1	c253070-251613	Aquirhabdus parva strain HYN0046
NZ_CP031716.1	c900782-899241	Acinetobacter wuhouensis strain WCHA60	+
NZ_CP032617.1	c3897775-3896453	Bradyrhizobium diazoefficiens strain 110spc4	+
NZ_CP033219.1	3798005-3799540	Parasedimentitalea marina strain W43
NZ_CP034395.1	546159-547733	Herbaspirillum seropedicae strain AU13965
NZ_CP036273.1	c927241-925760	Urbifossiella limnaea strain ETA_A1
NZ_CP036274.1	468223-469620, 6526694-6528163	Anatilimnocola aggregata strain ETA_A8
NZ_CP036275.1	c7371935-7370451	Maioricimonas rarisocia strain Mal4
NZ_CP036289.1	c1025750-1024281	Bremerella volcania strain Pan97
NZ_CP036298.1	6194505-6195386	Aureliella helgolandensis strain Q31a
NZ_CP036401.1	c2567306-2565957	Pseudoduganella albidiflava strain DSM 17472
NZ_CP037993.1	657793-659349	Herbaspirillum huttiense strain NFYY 53159
NZ_CP038026.1	c3926141-3924615	Pseudoduganella plicata strain DSM 17505
NZ_CP038034.1	c3821111-3820164	Achromobacter insolitus strain LCu2	+
NZ_CP039268.1	c2454353-2452818	Thermochromatium tepidum ATCC 43061
NZ_CP040017.1	158115-159650, 174092-175633, 1899589-1901028, c1999532-1997994	Pseudoduganella umbonata strain DSMZ 26121
NZ_CP040863.1	1941348-1942892	Rodentibacter caecimuris strain G1	+
NZ_CP041159.1	c2239671-2238136	Leisingera aquaemixtae strain R2C4
NZ_CP041185.1	c3590873-3589344	Janthinobacterium tructae strain SNU WT1
NZ_CP041636.1	c3330935-3329418	Ferrovibrio terrae strain K5
NZ_CP041970.1	2143433-2144905	Acinetobacter dispersus strain NCCP 16014	+
NZ_CP042425.1	7999881-8001425	Limnoglobus roseus strain PX52
NZ_CP042997.1	c7747267-7746401	Aquisphaera giovannonii strain OJF2
NZ_CP043046.1	c5876396-5874885	Pigmentiphaga aceris strain Mada1488
NZ_CP043146.1	c1392126-1390618	Bordetella holmesii strain H401
NZ_CP043474.1	1594894-1596318	Mycolicibacterium grossiae strain DSM 104744
NZ_CP046904.1	3512803-3514338	Pseudoduganella flava strain DSM 26639
NZ_CP047165.1	c2112364-2110922	Pelistega ratti strain NLN63	+
NZ_CP048029.1	212330-213682	Caldichromatium japonicum strain No.7
NZ_CP048832.1	c6051283-6049754	Janthinobacterium lividum strain EIF1
NZ_CP048878.1	3623061-3624542	Spartinivicinus ruber strain S2-4-1H	+
NZ_CP049916.1	2636565-2638106	Acinetobacter lanii strain 185	+
NZ_CP051461.1	c219176-217710	Polaromonas vacuolata strain KCTC 22033
NZ_CP051684.1	3722736-3724202	Duganella dendranthematis strain AF9R3
NZ_CP051774.1	3500196-3501509	Luteolibacter luteus strain G-1-1-1
NZ_CP053452.2	c5402924-5401464	Frigoriglobus tundricola strain PL17
NZ_CP053482.1	2959346-2960881	Thiothrix subterranea strain Ku-5
NZ_CP054619.1	c1365283-1363766	Azospirillum oryzae strain KACC 14407
NZ_CP058214.1	4599565-4601124	Kaustia mangrovi strain R1DC25
NZ_CP058354.1	6655755-6657086	Bradyrhizobium japonicum strain 5038
NZ_CP059558.1	c862534-860990	Acinetobacter junii strain YR7	+
NZ_CP059563.1	257347-258873	Conchiformibius steedae strain DSM 2580	+
NZ_CP060138.2	1280764-1282380, c38071-36485	Rickettsia tillamookensis strain Tillamook 23
NZ_CP060495.1	c1268685-1267165	Novosphingopyxis iocasae strain PB63
NZ_CP061718.1	459136-460650	Roseococcus microcysteis strain NIBR12
NZ_CP062252.1	2628854-2630383	Pseudomonas allokribbensis strain IzPS23
NZ_CP062253.1	2737726-2739222	Pseudomonas gozinkensis strain IzPS32d
NZ_CP063056.1	1228601-1230151	Rodentibacter haemolyticus strain DSM 111151	+
NZ_CP063982.1	60191-61732	Orrella daihaiensis strain f23
NZ_CP065178.1	1634878-1635843	Pectobacterium quasiaquaticum strain A398-S21-F17
NZ_CP065725.1	926909-927787	Oligella ureolytica strain FDAARGOS_872	+
NZ_CP066119.1	3810652-3812193	Acinetobacter bereziniae strain GD03185	+
NZ_CP069798.1	533327-534682	Paralysiella testudinis strain 26B	+
NZ_CP070503.1	3521298-3522818	Pseudomonas atacamensis strain SM1
NZ_CP071517.1	c997277-996408	Lysobacter arenosi strain R7
NZ_CP071586.1	c3176291-3174795	Pseudomonas germanica strain FIT28
NZ_CP072793.1	c1942774-1941275	Thiothrix unzii strain A1
NZ_CP072800.1	2263535-2265034	Candidatus Thiothrix anitrata isolate A52
NZ_CP073100.1	c4974999-4973641	Luteolibacter ambystomatis strain 32A
NZ_CP075567.1	2882058-2883587	Pseudomonas fitomaticsae strain FIT81
NZ_CP077078.1	914199-915740	Pseudomonas azerbaijanorientalis strain SWRI123
NZ_CP077089.1	3912206-3913702	Pseudomonas tensinigenes strain ZA 5.3
NZ_CP077090.1	3854211-3855707	Pseudomonas zeae strain OE 48.2
NZ_CP077091.1	c612335-610842	Pseudomonas hamedanensis strain SWRI65
NZ_CP077092.1	c2712529-2711009	Pseudomonas iranensis strain SWRI54
NZ_CP077093.1	c5789449-5787932	Pseudomonas vanderleydeniana strain RW8P3
NZ_CP080275.1	c3334425-3332890	Phaeobacter piscinae strain S26
NZ_CP080627.1	46843-48375, c2904827-2903961	Halomonas qaidamensis strain XH36	+
NZ_CP081070.1	916792-918327	Leisingera caerulea strain S122
NZ_CP086111.1	4176519-4178012	Skermanella rosea strain KEMB 2255-458
NZ_CP086370.1	141204-142736	Pseudoduganella aquatica strain HC52
NZ_CP088280.1	c2181606-2180284	Bradyrhizobium barranii subsp. barranii strain 323S2
NZ_CP088285.1	8877822-8879201	Bradyrhizobium septentrionale strain 1S1
NZ_CP089309.1	4768051-4769481	Thiocapsa bogorovii strain BBS
NZ_CP089742.1	3082120-3083655	Melaminivora jejuensis strain KACC 19629
NZ_CP099598.1	c2492595-2491108	Pseudomonas siliginis strain OTU6BANIB1
NZ_CP101125.1	c4260735-4259206	Pseudomonas nunensis strain In5
NZ_CP109787.1	c2705540-2704005	Leisingera thetidis strain BMJM1
NZ_CP119083.1	c6028777-6027329	Pseudoduganella chitinolytica strain ACM 3522
NZ_CP121464.1	c6028961-6027432	Janthinobacterium rivuli strain DEMB2
NZ_CP121646.1	c4033381-4032050	Bradyrhizobium brasilense strain CB627
NZ_CP121667.1	c1970516-1969185	Bradyrhizobium pachyrhizi strain CB1923	+
NZ_CP121669.1	c3911059-3909728	Bradyrhizobium australafricanum strain 5G1B	+
NZ_CP127247.1	c2003271-2001736	Parasedimentitalea psychrophila strain QS115
NZ_CP128233.1	c2727868-2726996	Neopusillimonas aromaticivorans strain CC-YST667
NZ_CP135921.1	c6450774-6449905	Bradyrhizobium prioritasuperba strain BL16A
NZ_CP138513.1	1755663-1756526	Variovorax paradoxus strain SPNA7
NZ_CP140152.1	c547930-546434	Duganella zoogloeoides strain ATCC 25935
NZ_CP140255.1	c1336546-1335026	Halomonas neptunia strain ATCC BAA-805
